# stFormer: a foundation model for spatial transcriptomics

**DOI:** 10.1101/2024.09.27.615337

**Authors:** Shenghao Cao, Kaiyuan Yang, Jiabei Cheng, Jiachen Li, Hong-Bin Shen, Xiaoyong Pan, Ye Yuan

## Abstract

Recent foundation models for single-cell transcriptomics data generate informative, context-aware representations for genes and cells. The **S**patial **T**ranscriptomics (ST) data offer extra positional insights, which were not considered by these single-cell models. Here, we introduce stFormer, a transformer model tailored for ST data. stFormer employs the cross-attention module to incorporate spatial ligand genes into the transformer encoder of single-cell transcriptomics. To unify different ST technologies with trade-off between resolution and gene coverage, we propose a biased cross-attention method that enables the model to do learning with single-cell resolution on whole-transcriptome but low-resolution Visium data. We collected human Visium datasets from a public ST database and performed cell type deconvolution, generating ~4.1 million pretraining samples. As a foundation model for ST data, stFormer improved performance upon the state-of-the-art single-cell foundation model, scFoundation, across a variety of tasks, including cell clustering, batch effect correction, cell type prediction, and gene function prediction. stFormer also revealed intercellular ligand-receptor signaling responses via *in silico* perturbation.
