## Supplementary Data 1 for "stFormer: a foundation model for spatial transcriptomics"

### Sheet: pretraining_data_info
CROST1 ID	Section	Tissue	Disease	Development	Spot Num	Sample Num	ST Data	Paired Single-cell Data
VISDP000002	VISDS000005	Liver	Colorectal Cancer (Cancer)	Adult	3498	11951	GSE206552	GSE225857
	VISDS000006	Liver	Colorectal Cancer (Cancer)	Adult	3776	8277
	VISDS000007	Liver	Colorectal Cancer (Cancer)	Adult	1248	2831
	VISDS000008	Liver	Colorectal Cancer (Cancer)	Adult	1537	6192
VISDP000006	VISDS000020	Spleen	Healthy	12 PCW	992	0	E-MTAB-11341	https://developmental.cellatlas.io/fetal-immune
	VISDS000021	Spleen	Healthy	11 PCW	1091	5936
	VISDS000022	Spleen	Healthy	11 PCW	1012	5633
	VISDS000023	Liver	Healthy	16 PCW	3048	10545
	VISDS000024	Liver	Healthy	16 PCW	1568	5694
	VISDS000025	Spleen	Healthy	16 PCW	2444	12292
	VISDS000026	Spleen	Healthy	16 PCW	2010	9686
	VISDS000027	Thymus	Healthy	16 PCW	2228	10776
	VISDS000028	Thymus	Healthy	16 PCW	1709	7668
	VISDS000029	Liver	Healthy	15 PCW	3288	2192
	VISDS000030	Spleen	Healthy	15 PCW	1706	649
	VISDS000031	Liver	Healthy	18 PCW	2692	11203
	VISDS000032	Spleen	Healthy	18 PCW	3109	15150
	VISDS000033	Spleen	Healthy	18 PCW	3114	14365
	VISDS000034	Thymus	Healthy	18 PCW	1501	6504
VISDP000007	VISDS000035	Kidney	Healthy	Adult	1241	2365	E-MTAB-11721	https://cellxgene.cziscience.com/collections/9b02383a-9358-4f0f-9795-a891ec523bcc
	VISDS000036	Kidney	Healthy	Adult	1415	6874
	VISDS000037	Kidney	Healthy	Adult	1399	4642
	VISDS000038	Kidney	Healthy	Adult	3046	13219
VISDP000008	VISDS000044	Uterus	Healthy	Adult	3348	16650	E-MTAB-9260	https://cellxgene.cziscience.com/collections/e5f58829-1a66-40b5-a624-9046778e74f5
	VISDS000045	Uterus	Healthy	Adult	4008	17407
	VISDS000046	Uterus	Healthy	Adult	3403	16300
	VISDS000047	Uterus	Healthy	Adult	3871	17327
VISDP000009	VISDS000048	Skin	Skin Squamous Cell Carcinoma (Cancer)	Adult	744	2736	GSE144239	GSE144236
	VISDS000049	Skin	Skin Squamous Cell Carcinoma (Cancer)	Adult	696	2597
	VISDS000050	Skin	Skin Squamous Cell Carcinoma (Cancer)	Adult	3650	12921
	VISDS000051	Skin	Skin Squamous Cell Carcinoma (Cancer)	Adult	3838	15311
VISDP000013	VISDS000067	Colon	Healthy	Adult	4992	12183	GSE158328	https://cellxgene.cziscience.com/collections/60358420-6055-411d-ba4f-e8ac80682a2e
	VISDS000068	Colon	Healthy	Adult	4992	12126
	VISDS000069	Colon	Healthy	12 PCW	4992	19111
	VISDS000070	Colon	Healthy	19 PCW	4992	13042
	VISDS000071	Small intestine	Healthy	12 PCW	4992	8856
	VISDS000072	Small intestine	Healthy	12 PCW	4992	8807
	VISDS000073	Small intestine	Healthy	12 PCW	4992	16531
	VISDS000074	Small intestine	Healthy	12 PCW	4992	14890
VISDP000015	VISDS000076	Prostate	Healthy	Adult	739	3340	GSE159697	https://cellxgene.cziscience.com/collections/e5f58829-1a66-40b5-a624-9046778e74f5
	VISDS000077	Prostate	Healthy	Adult	278	1456
VISDP000024	VISDS000116	Liver	Healthy	8 PCW	1272	4022	GSE167096	https://developmental.cellatlas.io/fetal-immune
	VISDS000117	Liver	Healthy	17 PCW	3481	12856
VISDP000025	VISDS000118	Skin	Lepriasis	Adult	1435	4845	GSE167889	GSE151528
	VISDS000119	Skin	Lepriasis	Adult	1339	5210
	VISDS000120	Skin	Lepriasis	Adult	696	3319
	VISDS000121	Skin	Lepriasis	Adult	1549	7568
	VISDS000122	Skin	Lepriasis	Adult	319	1503
VISDP000028	VISDS000130	Bladder	Bladder Cancer (Cancer)	Adult	777	4326	GSE171351	GSE169379
	VISDS000131	Bladder	Bladder Cancer (Cancer)	Adult	1024	3859
	VISDS000132	Bladder	Bladder Cancer (Cancer)	Adult	1584	6145
	VISDS000133	Bladder	Bladder Cancer (Cancer)	Adult	970	3731
VISDP000029	VISDS000134	Kidney	Healthy	Adult	3014	9611	GSE171406	https://cellxgene.cziscience.com/collections/e5f58829-1a66-40b5-a624-9046778e74f5
VISDP000033	VISDS000156	Kidney	Kidney Cancer (Cancer)	Adult	4510	23035	GSE175540	https://cellxgene.cziscience.com/collections/1df8c90d-d299-4b2e-a54d-a5a80f36e780
	VISDS000157	Kidney	Kidney Cancer (Cancer)	Adult	4755	27078
	VISDS000158	Kidney	Kidney Cancer (Cancer)	Adult	3829	18500
	VISDS000159	Kidney	Kidney Cancer (Cancer)	Adult	4975	16255
	VISDS000160	Kidney	Kidney Cancer (Cancer)	Adult	4860	26363
	VISDS000161	Kidney	Kidney Cancer (Cancer)	Adult	4948	26812
	VISDS000162	Kidney	Kidney Cancer (Cancer)	Adult	4915	17808
	VISDS000163	Kidney	Kidney Cancer (Cancer)	Adult	3585	19681
	VISDS000164	Kidney	Kidney Cancer (Cancer)	Adult	3206	16978
	VISDS000165	Kidney	Kidney Cancer (Cancer)	Adult	4940	18010
	VISDS000166	Kidney	Kidney Cancer (Cancer)	Adult	4562	20681
	VISDS000167	Kidney	Kidney Cancer (Cancer)	Adult	4359	21023
	VISDS000168	Kidney	Kidney Cancer (Cancer)	Adult	1451	7009
	VISDS000169	Kidney	Kidney Cancer (Cancer)	Adult	1439	7191
	VISDS000170	Kidney	Kidney Cancer (Cancer)	Adult	1983	9017
	VISDS000171	Kidney	Kidney Cancer (Cancer)	Adult	1696	7233
	VISDS000172	Kidney	Kidney Cancer (Cancer)	Adult	1949	8345
	VISDS000173	Kidney	Kidney Cancer (Cancer)	Adult	2374	8846
	VISDS000174	Kidney	Kidney Cancer (Cancer)	Adult	1678	6781
	VISDS000175	Kidney	Kidney Cancer (Cancer)	Adult	1186	5376
	VISDS000176	Kidney	Kidney Cancer (Cancer)	Adult	1349	5940
	VISDS000177	Kidney	Kidney Cancer (Cancer)	Adult	2007	12815
	VISDS000178	Kidney	Kidney Cancer (Cancer)	Adult	2580	9623
	VISDS000179	Kidney	Kidney Cancer (Cancer)	Adult	1084	4864
VISDP000035	VISDS000181	Lung	Healthy	Adult	1175	4329	GSE178361	https://cellxgene.cziscience.com/collections/6ff3401b-d72c-4940-a00c-3f0792397082
	VISDS000182	Lung	Healthy	Adult	1045	4470
VISDP000038	VISDS000189	Prostate	Prostatic Hyperplasia	Adult	2938	13429	GSE178934	https://cellxgene.cziscience.com/collections/fbc5881f-1ee3-4ffe-8095-35e15e1a08fc
	VISDS000190	Prostate	Prostatic Hyperplasia	Adult	3627	17515
	VISDS000191	Prostate	Prostatic Hyperplasia	Adult	3639	17938
	VISDS000192	Prostate	Prostatic Hyperplasia	Adult	2333	10239
	VISDS000193	Prostate	Prostatic Hyperplasia	Adult	3390	18203
	VISDS000194	Prostate	Prostatic Hyperplasia	Adult	4308	22181
	VISDS000195	Prostate	Prostatic Hyperplasia	Adult	4460	20583
	VISDS000196	Prostate	Prostatic Hyperplasia	Adult	4155	22593
VISDP000040	VISDS000201	Brain	Lung Adenocarcinoma (Cancer)	Adult	2112	12375	GSE179572	https://cellxgene.cziscience.com/collections/62e8f058-9c37-48bc-9200-e767f318a8ec
	VISDS000202	Brain	Melanoma (Cancer)	Adult	1716	6251
	VISDS000203	Brain	Lung Adenocarcinoma (Cancer)	Adult	946	6029
	VISDS000204	Brain	Renal Cell Carcinoma (Cancer)	Adult	1298	6925
	VISDS000205	Brain	Breast Carcinoma (Cancer)	Adult	4342	9425
	VISDS000206	Brain	Lung Adenocarcinoma (Cancer)	Adult	2152	4023
VISDP000044	VISDS000221	Skin	Keloids	Adult	1501	6626	GSE181297	GSE181297
	VISDS000222	Skin	Keloids	Adult	2192	6063
	VISDS000223	Skin	Keloids	Adult	1971	10522
	VISDS000224	Skin	Keloids	Adult	2034	8578
VISDP000045	VISDS000225	Brain	Healthy	Adult	2466	14006	GSE184510	https://cellxgene.cziscience.com/collections/bacccb91-066d-4453-b70e-59de0b4598cd
	VISDS000226	Brain	Healthy	Adult	3340	18438
	VISDS000227	Brain	Healthy	Adult	2768	13762
	VISDS000228	Brain	Healthy	Adult	2280	9502
	VISDS000229	Brain	Healthy	Adult	2485	13735
	VISDS000230	Brain	Healthy	Adult	3349	16273
	VISDS000231	Brain	Healthy	Adult	2728	12027
	VISDS000232	Brain	Healthy	Adult	2337	10088
VISDP000047	VISDS000240	Skin	Healthy	Adult	2603	9556	GSE182208	GSE182208
VISDP000053	VISDS000272	Liver	Healthy	Adult	2265	11339	GSE185477	https://cellxgene.cziscience.com/collections/44531dd9-1388-4416-a117-af0a99de2294
VISDP000054	VISDS000273	Kidney	Healthy	Adult	413	1187	GSE185715	https://cellxgene.cziscience.com/collections/e5f58829-1a66-40b5-a624-9046778e74f5
	VISDS000274	Kidney	Healthy	Adult	475	1381
	VISDS000275	Kidney	Healthy	Adult	469	1400
	VISDS000276	Lung	Healthy	Adult	416	2030
	VISDS000277	Lung	Healthy	Adult	444	2286
	VISDS000278	Lung	Healthy	Adult	439	2207
	VISDS000279	Lung	Healthy	Adult	533	3002
VISDP000062	VISDS000316	Ovary	Ovarian Cancer (Cancer)	Adult	517	1676	GSE189843	GSE184880/GSM5599225
	VISDS000317	Ovary	Ovarian Cancer (Cancer)	Adult	390	1983
	VISDS000318	Ovary	Ovarian Cancer (Cancer)	Adult	174	1009
	VISDS000319	Ovary	Ovarian Cancer (Cancer)	Adult	382	1564
	VISDS000320	Ovary	Ovarian Cancer (Cancer)	Adult	622	2482
	VISDS000321	Ovary	Ovarian Cancer (Cancer)	Adult	291	1402
	VISDS000322	Ovary	Ovarian Cancer (Cancer)	Adult	337	1542
	VISDS000323	Ovary	Ovarian Cancer (Cancer)	Adult	358	776
	VISDS000324	Ovary	Ovarian Cancer (Cancer)	Adult	505	2236
	VISDS000325	Ovary	Ovarian Cancer (Cancer)	Adult	1026	3299
	VISDS000326	Ovary	Ovarian Cancer (Cancer)	Adult	493	2681
	VISDS000327	Ovary	Ovarian Cancer (Cancer)	Adult	171	614
VISDP000066	VISDS000350	Liver	Healthy	Adult	1248	5541	GSE192741	GSE192740/GSM5764397
	VISDS000351	Liver	Healthy	Adult	532	1528
	VISDS000352	Liver	Healthy	Adult	2501	8835
	VISDS000353	Liver	Healthy	Adult	1185	4101
	VISDS000354	Liver	Healthy	Adult	1423	6598
VISDP000069	VISDS000360	Brain	Glioblastoma (Cancer)	Child	2236	9518	GSE195661	GSE227644
	VISDS000361	Brain	Glioblastoma (Cancer)	Child	1959	7553
	VISDS000362	Brain	Glioblastoma (Cancer)	Child	979	4611
	VISDS000363	Brain	Glioblastoma (Cancer)	Child	3060	12316
	VISDS000364	Brain	Glioblastoma (Cancer)	Child	2705	12102
	VISDS000365	Brain	Glioblastoma (Cancer)	Child	1616	8744
	VISDS000366	Brain	Glioblastoma (Cancer)	Child	3027	12338
	VISDS000367	Brain	Glioblastoma (Cancer)	Child	1842	7703
	VISDS000368	Brain	Glioblastoma (Cancer)	Child	3153	17237
	VISDS000369	Brain	Glioblastoma (Cancer)	Child	2743	8178
	VISDS000370	Brain	Glioblastoma (Cancer)	Child	2051	4677
	VISDS000371	Brain	Glioblastoma (Cancer)	Child	2961	10802
	VISDS000372	Brain	Glioblastoma (Cancer)	Child	3620	17604
	VISDS000373	Brain	Glioblastoma (Cancer)	Child	1262	4335
VISDP000075	VISDS000409	Skin	Psoriasis	Adult	469	1464	GSE202011	GSE228421/GSM7120449, GSM7120450
	VISDS000410	Skin	Psoriasis (Adjacent Normal)	Adult	660	1066
	VISDS000411	Skin	Psoriasis	Adult	459	1616
	VISDS000412	Skin	Psoriasis	Adult	1044	4064
	VISDS000413	Skin	Psoriasis (Adjacent Normal)	Adult	447	764
	VISDS000414	Skin	Psoriatic Arthritis	Adult	230	881
	VISDS000415	Skin	Psoriatic Arthritis	Adult	1183	3657
	VISDS000416	Skin	Psoriatic Arthritis (Adjacent Normal)	Adult	662	1071
	VISDS000417	Skin	Psoriatic Arthritis	Adult	660	1645
	VISDS000418	Skin	Psoriatic Arthritis (Adjacent Normal)	Adult	331	920
	VISDS000419	Skin	Psoriasis	Adult	684	1898
	VISDS000420	Skin	Psoriasis (Adjacent Normal)	Adult	873	1160
	VISDS000421	Skin	Psoriatic Arthritis	Adult	705	1507
	VISDS000422	Skin	Psoriatic Arthritis	Adult	1122	2898
	VISDS000423	Skin	Psoriatic Arthritis (Adjacent Normal)	Adult	763	2629
	VISDS000424	Skin	Psoriasis	Adult	983	3698
	VISDS000425	Skin	Psoriasis (Adjacent Normal)	Adult	929	3692
	VISDS000426	Skin	Psoriasis	Adult	830	3908
	VISDS000427	Skin	Psoriasis (Adjacent Normal)	Adult	955	3386
	VISDS000428	Skin	Psoriatic Arthritis	Adult	654	3155
	VISDS000429	Skin	Psoriatic Arthritis (Adjacent Normal)	Adult	685	3052
	VISDS000430	Skin	Psoriasis	Adult	1448	4762
	VISDS000431	Skin	Psoriatic Arthritis	Adult	651	3015
	VISDS000432	Skin	Healthy	Adult	786	1464
	VISDS000433	Skin	Healthy	Adult	1070	2846
	VISDS000434	Skin	Healthy	Adult	634	1943
	VISDS000435	Skin	Healthy	Adult	977	4288
	VISDS000436	Skin	Healthy	Adult	1099	3431
	VISDS000437	Skin	Healthy	Adult	1203	3324
	VISDS000438	Skin	Healthy	Adult	1031	2449
VISDP000077	VISDS000445	Brain	Lymphoma (Cancer)	Adult	1083	5604	GSE203552	GSE203552/GSM6176210
	VISDS000446	Brain	Lymphoma (Cancer)	Adult	917	4488
	VISDS000447	Brain	Lymphoma (Cancer)	Adult	1512	4628
	VISDS000448	Brain	Lymphoma (Cancer)	Adult	1090	6355
VISDP000078	VISDS000449	Breast	Breast Cancer (Cancer)	Adult	2384	9516	GSE203612	GSE114727/GSM6177600, GSM6177606, GSM6177611, GSM6177613, GSM6177620
	VISDS000450	Breast	Breast Cancer (Cancer)	Adult	1863	4400
	VISDS000451	Breast	Breast Cancer (Cancer)	Adult	2346	9439
	VISDS000452	Stomach	Gastric Cancer (Cancer)	Adult	2624	9729
	VISDS000453	Stomach	Gastric Cancer (Cancer)	Adult	2493	5416
	VISDS000454	Liver	Liver Cancer (Cancer)	Adult	1661	5272
	VISDS000455	Ovary	Ovarian Cancer (Cancer)	Adult	1762	5811
	VISDS000456	Ovary	Ovarian Cancer (Cancer)	Adult	1661	3588
	VISDS000457	Ovary	Ovarian Cancer (Cancer)	Adult	1789	6401
	VISDS000458	Endometrium	Endometrial Cancer (Cancer)	Adult	1351	4534
VISDP000082	VISDS000487	Ovary	Ovarian Cancer (Cancer)	Adult	2940	16276	GSE211956	GSE184880/GSM5599225
	VISDS000488	Ovary	Ovarian Cancer (Cancer)	Adult	1935	10737
	VISDS000489	Ovary	Ovarian Cancer (Cancer)	Adult	1504	7317
	VISDS000490	Ovary	Ovarian Cancer (Cancer)	Adult	3007	17094
	VISDS000491	Ovary	Ovarian Cancer (Cancer)	Adult	2124	6862
	VISDS000492	Ovary	Ovarian Cancer (Cancer)	Adult	1801	8726
	VISDS000493	Ovary	Ovarian Cancer (Cancer)	Adult	3632	18997
	VISDS000494	Ovary	Ovarian Cancer (Cancer)	Adult	3180	19398
VISDP000084	VISDS000503	Liver	Healthy	Adult	2956	6633	HRA000437	GSE125449/GSE125449_Set2
	VISDS000504	Liver	Liver Cancer (Cancer)	Adult	2791	12989
	VISDS000505	Liver	Liver Cancer (Cancer)	Adult	3184	14552
	VISDS000506	Liver	Healthy	Adult	2207	7354
	VISDS000507	Liver	Liver Cancer (Cancer)	Adult	4516	20279
	VISDS000508	Liver	Liver Cancer (Cancer)	Adult	4779	23797
	VISDS000509	Liver	Healthy	Adult	4628	11314
	VISDS000510	Liver	Liver Cancer (Cancer)	Adult	4672	29609
	VISDS000511	Liver	Liver Cancer (Cancer)	Adult	4733	22909
	VISDS000512	Liver	Liver Cancer (Cancer)	Adult	4666	22391
	VISDS000513	Liver	Liver Cancer (Cancer)	Adult	4289	19732
	VISDS000514	Liver	Liver Cancer (Cancer)	Adult	4758	20325
	VISDS000515	Liver	Liver Cancer (Cancer)	Adult	4456	15128
	VISDS000516	Liver	Liver Cancer (Cancer)	Adult	4397	17905
	VISDS000517	Liver	Liver Cancer (Cancer)	Adult	4113	19880
	VISDS000518	Liver	Liver Cancer (Cancer)	Adult	4162	17357
	VISDS000519	Liver	Liver Cancer (Cancer)	Adult	4654	25631
	VISDS000520	Liver	Liver Cancer (Cancer)	Adult	3460	16339
	VISDS000521	Liver	Liver Cancer (Cancer)	Adult	3958	24956
	VISDS000522	Liver	Liver Cancer (Cancer)	Adult	3777	19937
	VISDS000523	Liver	Liver Cancer (Cancer)	Adult	4352	21152
VISDP000087	VISDS000530	Lymph Node	Healthy	Adult	4039	18664	https://support.10xgenomics.com/spatial-gene-expression/datasets/1.0.0/V1_Human_Lymph_Node	https://cellxgene.cziscience.com/collections/854c0855-23ad-4362-8b77-6b1639e7a9fc
VISDP000097	VISDS000540	Brain	Healthy	Adult	4910	17377	https://support.10xgenomics.com/spatial-gene-expression/datasets/1.1.0/V1_Human_Brain_Section_1	https://cellxgene.cziscience.com/collections/283d65eb-dd53-496d-adb7-7570c7caa443
VISDP000098	VISDS000541	Brain	Healthy	Adult	4972	17529	https://support.10xgenomics.com/spatial-gene-expression/datasets/1.1.0/V1_Human_Brain_Section_2	https://cellxgene.cziscience.com/collections/283d65eb-dd53-496d-adb7-7570c7caa443
VISDP000099	VISDS000542	Heart	Healthy	Adult	4247	18070	https://support.10xgenomics.com/spatial-gene-expression/datasets/1.1.0/V1_Human_Heart	https://cellxgene.cziscience.com/collections/e5f58829-1a66-40b5-a624-9046778e74f5
VISDP000102	VISDS000545	Intestine	Colorectal Cancer (Cancer)	Adult	3138	6333	https://support.10xgenomics.com/spatial-gene-expression/datasets/1.2.0/Parent_Visium_Human_ColorectalCancer	GSE132465
VISDP000103	VISDS000546	Intestine	Colorectal Cancer (Cancer)	Adult	3138	4312	https://support.10xgenomics.com/spatial-gene-expression/datasets/1.2.0/Targeted_Visium_Human_ColorectalCancer_GeneSignature	GSE132465
VISDP000104	VISDS000547	Brain	Glioblastoma (Cancer)	Adult	3468	15611	https://support.10xgenomics.com/spatial-gene-expression/datasets/1.2.0/Parent_Visium_Human_Glioblastoma	https://www.10xgenomics.com/datasets/human-glioblastoma-multiforme-3-v-3-whole-transcriptome-analysis-3-standard-4-0-0
VISDP000105	VISDS000548	Brain	Glioblastoma (Cancer)	Adult	3468	14484	https://support.10xgenomics.com/spatial-gene-expression/datasets/1.2.0/Targeted_Visium_Human_Glioblastoma_Pan_Cancer	https://www.10xgenomics.com/datasets/human-glioblastoma-multiforme-3-v-3-whole-transcriptome-analysis-3-standard-4-0-0
VISDP000106	VISDS000549	Breast	Breast Cancer (Cancer)	Adult	4015	20363	https://support.10xgenomics.com/spatial-gene-expression/datasets/1.0.0/V1_Breast_Cancer_Block_A_Section_2	https://cellxgene.cziscience.com/collections/dea97145-f712-431c-a223-6b5f565f362a
VISDP000107	VISDS000550	Breast	Breast Cancer (Cancer)	Adult	3798	25530	https://support.10xgenomics.com/spatial-gene-expression/datasets/1.1.0/V1_Breast_Cancer_Block_A_Section_1	https://cellxgene.cziscience.com/collections/dea97145-f712-431c-a223-6b5f565f362a
VISDP000108	VISDS000551	Breast	Breast Cancer (Cancer)	Adult	4325	13681	https://support.10xgenomics.com/spatial-gene-expression/datasets/1.2.0/Parent_Visium_Human_BreastCancer	https://cellxgene.cziscience.com/collections/dea97145-f712-431c-a223-6b5f565f362a
VISDP000109	VISDS000552	Breast	Breast Cancer (Cancer)	Adult	4325	4890	https://support.10xgenomics.com/spatial-gene-expression/datasets/1.2.0/Targeted_Visium_Human_BreastCancer_Immunology	https://cellxgene.cziscience.com/collections/dea97145-f712-431c-a223-6b5f565f362a
VISDP000110	VISDS000553	Breast	Breast Cancer (Cancer)	Adult	4727	17900	https://support.10xgenomics.com/spatial-gene-expression/datasets/1.2.0/V1_Human_Invasive_Ductal_Carcinoma	https://cellxgene.cziscience.com/collections/dea97145-f712-431c-a223-6b5f565f362a
VISDP000111	VISDS000554	Breast	Breast Cancer (Cancer)	Adult	2518	12001	https://support.10xgenomics.com/spatial-gene-expression/datasets/1.3.0/Visium_FFPE_Human_Breast_Cancer	https://cellxgene.cziscience.com/collections/dea97145-f712-431c-a223-6b5f565f362a
VISDP000112	VISDS000555	Cerebellum	Healthy	Adult	4992	19647	https://support.10xgenomics.com/spatial-gene-expression/datasets/1.2.0/Parent_Visium_Human_Cerebellum	https://www.10xgenomics.com/datasets/frozen-human-healthy-brain-tissue-3-k-1-standard-2-0-0
VISDP000113	VISDS000556	Cerebellum	Healthy	Adult	4992	20451	https://support.10xgenomics.com/spatial-gene-expression/datasets/1.2.0/Targeted_Visium_Human_Cerebellum_Neuroscience	https://www.10xgenomics.com/datasets/frozen-human-healthy-brain-tissue-3-k-1-standard-2-0-0
VISDP000114	VISDS000557	Ovary	Ovarian Cancer (Cancer)	Adult	3493	19740	https://support.10xgenomics.com/spatial-gene-expression/datasets/1.2.0/Parent_Visium_Human_OvarianCancer	https://www.10xgenomics.com/datasets/17k-human-ovarian-cancer-scFFPE
VISDP000115	VISDS000558	Ovary	Ovarian Cancer (Cancer)	Adult	3493	6810	https://support.10xgenomics.com/spatial-gene-expression/datasets/1.2.0/Targeted_Visium_Human_OvarianCancer_Immunology	https://www.10xgenomics.com/datasets/17k-human-ovarian-cancer-scFFPE
VISDP000116	VISDS000559	Ovary	Ovarian Cancer (Cancer)	Adult	3493	16588	https://support.10xgenomics.com/spatial-gene-expression/datasets/1.2.0/Targeted_Visium_Human_OvarianCancer_Pan_Cancer	https://www.10xgenomics.com/datasets/17k-human-ovarian-cancer-scFFPE
VISDP000117	VISDS000560	Spinal cord	Healthy	Adult	2812	12422	https://support.10xgenomics.com/spatial-gene-expression/datasets/1.2.0/Parent_Visium_Human_SpinalCord	https://cellxgene.cziscience.com/collections/283d65eb-dd53-496d-adb7-7570c7caa443
VISDP000118	VISDS000561	Spinal cord	Healthy	Adult	2812	7028	https://support.10xgenomics.com/spatial-gene-expression/datasets/1.2.0/Targeted_Visium_Human_SpinalCord_Neuroscience	https://cellxgene.cziscience.com/collections/283d65eb-dd53-496d-adb7-7570c7caa443
VISDP000119	VISDS000562	Prostate	Healthy	Adult	2543	8878	https://support.10xgenomics.com/spatial-gene-expression/datasets/1.3.0/Visium_FFPE_Human_Normal_Prostate	https://cellxgene.cziscience.com/collections/e5f58829-1a66-40b5-a624-9046778e74f5
VISDP000120	VISDS000563	Prostate	Prostate Cancer (Cancer)	Adult	4371	14018	https://support.10xgenomics.com/spatial-gene-expression/datasets/1.3.0/Visium_FFPE_Human_Prostate_Cancer	GSE264573/GSM8222915
VISDP000121	VISDS000564	Prostate	Prostate Cancer (Adjacent Normal)	Adult	3460	13450	https://support.10xgenomics.com/spatial-gene-expression/datasets/1.3.0/Visium_FFPE_Human_Prostate_IF	https://cellxgene.cziscience.com/collections/e5f58829-1a66-40b5-a624-9046778e74f5
VISDP000122	VISDS000565	Prostate	Prostate Cancer (Cancer)	Adult	3043	14941	https://www.10xgenomics.com/datasets/human-prostate-cancer-acinar-cell-carcinoma-ffpe-1-standard	GSE264573/GSM8222915
VISDP000123	VISDS000566	Cervical	Cervical Cancer (Cancer)	Adult	2781	10639	https://www.10xgenomics.com/datasets/human-cervical-cancer-1-standard	https://www.10xgenomics.com/datasets/17k-human-cervical-cancer-scFFPE
VISDP000137	VISDS000597	Lung	Healthy	Adult	3316	16085	E-MTAB-11640	https://cellxgene.cziscience.com/collections/c1241244-b22d-483d-875b-75699efb9f3c
	VISDS000598	Lung	Healthy	Adult	2454	10641
	VISDS000599	Lung	Healthy	Adult	2081	10350
	VISDS000600	Lung	Healthy	Adult	1084	3960
	VISDS000601	Lung	Healthy	Adult	3154	18993
	VISDS000602	Lung	Healthy	Adult	2501	14323
	VISDS000603	Lung	Healthy	Adult	1670	7304
	VISDS000604	Lung	Healthy	Adult	1768	7038
	VISDS000605	Lung	Healthy	Adult	1928	6000
	VISDS000606	Lung	Healthy	Adult	2524	11839
	VISDS000607	Lung	Healthy	Adult	2729	10370
	VISDS000608	Lung	Healthy	Adult	2283	8151
	VISDS000609	Lung	Healthy	Adult	863	4591
	VISDS000610	Lung	Healthy	Adult	408	1739
	VISDS000611	Lung	Healthy	Adult	2524	12616
	VISDS000612	Lung	Healthy	Adult	2249	2089
	VISDS000613	Lung	Healthy	Adult	875	3794
	VISDS000614	Lung	Healthy	Adult	436	1850
	VISDS000615	Lung	Healthy	Adult	2704	11356
	VISDS000616	Lung	Healthy	Adult	2987	4857
VISDP000139	VISDS000625	Lung	Healthy	Adult	2825	13261	GSE190732	GSM5958253, GSM5958255, GSM5958258, GSM5958260
	VISDS000626	Lung	Acute COVID-19	Adult	3177	17826
	VISDS000627	Lung	Chronic COVID-19	Adult	2890	11147
	VISDS000628	Lung	Prolonged COVID-19	Adult	3378	15609
	VISDS000629	Lung	Healthy	Adult	2075	11950
	VISDS000630	Lung	Acute COVID-19	Adult	1877	7995
	VISDS000631	Lung	Chronic COVID-19	Adult	3813	21053
	VISDS000632	Lung	Prolonged COVID-19	Adult	3027	14731
	VISDS000633	Lung	Healthy	Adult	2571	6681
	VISDS000634	Lung	Acute COVID-19	Adult	1852	8104
	VISDS000635	Lung	Chronic COVID-19	Adult	2886	11972
	VISDS000636	Lung	Prolonged COVID-19	Adult	2840	12075
VISDP000140	VISDS000637	Brain	Diffuse midline gliomas (Cancer)	Adult	4337	12231	GSE194329	GSM7846769, https://cellxgene.cziscience.com/collections/558385a4-b7b7-4eca-af0c-9e54d010e8dc
	VISDS000638	Brain	Diffuse midline gliomas (Cancer)	Adult	2305	10271
	VISDS000639	Brain	Diffuse midline gliomas (Cancer)	Adult	1063	4633
	VISDS000640	Brain	Diffuse midline gliomas (Cancer)	Adult	1056	5210
	VISDS000641	Brain	Diffuse midline gliomas (Cancer)	Adult	2128	12081
	VISDS000642	Brain	Glioblastoma (Cancer)	Adult	4764	28370
	VISDS000643	Brain	Glioblastoma (Cancer)	Adult	2891	16377
	VISDS000644	Brain	Glioblastoma (Cancer)	Adult	1775	10840
	VISDS000645	Brain	Glioblastoma (Cancer)	Adult	2540	13782
	VISDS000646	Brain	Glioblastoma (Cancer)	Adult	2203	14270
	VISDS000647	Brain	Glioblastoma (Cancer)	Adult	2171	9167
VISDP000142	VISDS000656	Oral mucosa	Healthy	Adult	4992	6188	GSE206621	https://cellxgene.cziscience.com/collections/71f4bccf-53d4-4c12-9e80-e73bfb89e398
	VISDS000657	Oral mucosa	Healthy	Adult	4992	7374
	VISDS000658	Oral mucosa	Healthy	Adult	4992	4890
	VISDS000659	Oral mucosa	Healthy	Adult	4992	5784
	VISDS000660	Oral mucosa	Healthy	Adult	4992	10580
	VISDS000661	Oral mucosa	Periodontitis	Adult	4992	13157
	VISDS000662	Oral mucosa	Periodontitis	Adult	4992	4975
	VISDS000663	Oral mucosa	Periodontitis	Adult	4992	13438
VISDP000143	VISDS000664	Thymus	Healthy	Child	4992	16622	GSE207205	https://cellxgene.cziscience.com/collections/e5f58829-1a66-40b5-a624-9046778e74f5
	VISDS000665	Thymus	Healthy	Child	4992	15264
	VISDS000666	Thymus	Healthy	Child	4992	14125
	VISDS000667	Thymus	Healthy	Child	4992	20425
	VISDS000668	Thymus	Healthy	Child	4992	21241
	VISDS000669	Thymus	Healthy	Child	4992	22155
	VISDS000670	Thymus	Healthy	Child	4992	20365
	VISDS000671	Thymus	Healthy	Child	4992	19581
VISDP000144	VISDS000672	Cervical	Healthy	Adult	1057	6403	GSE208654	GSM6360682, GSM6360684, GSM6360686, GSM6360688
	VISDS000673	Cervical	Cervical Cancer (Cancer)	Adult	580	2195
	VISDS000674	Cervical	Cervical Cancer (Cancer)	Adult	1756	8706
	VISDS000675	Cervical	Cervical Cancer (Cancer)	Adult	1594	5315
VISDP000151	VISDS000736	Liver	APAP-induced Acute Liver Failure	Adult	2653	18884	GSE223559	GSM6964925, GSM6964940, GSM6964946
	VISDS000737	Liver	APAP-induced Acute Liver Failure	Adult	2906	19547
	VISDS000738	Liver	APAP-induced Acute Liver Failure	Adult	1777	11838
	VISDS000739	Liver	Healthy	Adult	1965	5708
	VISDS000740	Liver	Healthy	Adult	4352	10444
	VISDS000741	Liver	Healthy	Adult	2621	5788
	VISDS000742	Liver	NAE-induced Acute Liver Failure	Adult	2464	11393
	VISDS000743	Liver	NAE-induced Acute Liver Failure	Adult	3670	15207
VISDP000153	VISDS000755	Ovary	Ovarian Cancer (Cancer)	Adult	2770	15800	GSE227019	https://www.10xgenomics.com/datasets/17k-human-ovarian-cancer-scFFPE
	VISDS000756	Ovary	Ovarian Cancer (Cancer)	Adult	2558	14385
	VISDS000757	Ovary	Ovarian Cancer (Cancer)	Adult	1979	5591
	VISDS000758	Ovary	Ovarian Cancer (Cancer)	Adult	2584	15098
	VISDS000759	Ovary	Ovarian Cancer (Cancer)	Adult	2567	14605
	VISDS000760	Ovary	Ovarian Cancer (Cancer)	Adult	1977	5577
VISDP000154	VISDS000761	Colon	Colorectal Cancer (Cancer)	Adult	3104	7048	PRJNA811533	GSE132465, https://www.10xgenomics.com/datasets/17k-human-ovarian-cancer-scFFPE
	VISDS000762	Ovary	Ovarian Cancer (Cancer)	Adult	3401	14166
VISDP000155	VISDS000763	Heart	Hypertrophic Cardiomyopathy	Adult	4228	13440	https://figshare.com/collections/single-nucleus_RNA-seq_and_spatial_transcriptomics_of_hypertrophic_cardiomyopathy/5777948/2	https://figshare.com/collections/single-nucleus_RNA-seq_and_spatial_transcriptomics_of_hypertrophic_cardiomyopathy/5777948/2: HCM300
	VISDS000764	Heart	Hypertrophic Cardiomyopathy	Adult	4213	12441
	VISDS000765	Heart	Hypertrophic Cardiomyopathy	Adult	3339	8847
	VISDS000766	Heart	Hypertrophic Cardiomyopathy	Adult	4849	16485
	VISDS000767	Heart	Hypertrophic Cardiomyopathy	Adult	2927	8383
	VISDS000768	Heart	Hypertrophic Cardiomyopathy	Adult	3697	10188
	VISDS000769	Heart	Hypertrophic Cardiomyopathy	Adult	4407	12633
	VISDS000770	Heart	Hypertrophic Cardiomyopathy	Adult	4190	12508
VISDP000156	VISDS000771	Colon	Colorectal Cancer (Cancer)	Adult	2203	5058	https://www.biorxiv.org/content/10.1101/2023.01.23.525135v2	GSE132465
	VISDS000772	Colon	Colorectal Cancer (Cancer)	Adult	2385	5038
	VISDS000773	Colon	Colorectal Cancer (Cancer)	Adult	2317	10577
	VISDS000774	Colon	Colorectal Cancer (Cancer)	Adult	1803	7923
	VISDS000775	Colon	Colorectal Cancer (Cancer)	Adult	691	2768
	VISDS000776	Colon	Colorectal Cancer (Cancer)	Adult	1192	3476
	VISDS000777	Colon	Colorectal Cancer (Cancer)	Adult	1685	5406
	VISDS000778	Colon	Colorectal Cancer (Cancer)	Adult	2128	10997
	VISDS000779	Colon	Colorectal Cancer (Cancer)	Adult	1219	4282
	VISDS000780	Colon	Colorectal Cancer (Cancer)	Adult	387	1170
	VISDS000781	Colon	Colorectal Cancer (Cancer)	Adult	1656	5505
	VISDS000782	Colon	Colorectal Cancer (Cancer)	Adult	1691	8709
	VISDS000783	Colon	Colorectal Cancer (Cancer)	Adult	328	1408
	VISDS000784	Colon	Colorectal Cancer (Cancer)	Adult	1048	3424
VISDP000157	VISDS000785	Pancreas	Healthy	12 PCW	4992	10161	GSE197317	GSM5907965, GSM5907968
	VISDS000786	Pancreas	Healthy	12 PCW	4992	10082
	VISDS000787	Pancreas	Healthy	15 PCW	4992	17147
	VISDS000788	Pancreas	Healthy	15 PCW	4992	19851
	VISDS000789	Pancreas	Healthy	18 PCW	4992	24078
	VISDS000790	Pancreas	Healthy	18 PCW	4992	18479
	VISDS000791	Pancreas	Healthy	20 PCW	4992	24209
	VISDS000792	Pancreas	Healthy	20 PCW	4992	25636
VISDP000166	VISDS000901	Kidney	Healthy	Adult	2438	10650	GSE206306	GSM7290910, GSM7290913
	VISDS000902	Kidney	Calcium Oxalate	Adult	817	3547
	VISDS000903	Kidney	Calcium Oxalate	Adult	939	4933
	VISDS000904	Kidney	Calcium Oxalate	Adult	1085	5021
	VISDS000905	Kidney	Calcium Oxalate	Adult	656	3533
	VISDS000906	Kidney	Calcium Oxalate	Adult	262	1090
	VISDS000907	Kidney	Calcium Oxalate	Adult	299	853
	VISDS000908	Kidney	Calcium Oxalate	Adult	1386	7234
	VISDS000909	Kidney	Calcium Oxalate	Adult	1376	6913
	VISDS000910	Kidney	Calcium Oxalate	Adult	2468	13228
VISDP000170	VISDS000926	Head Neck	Head and Neck Squamous Carcinoma (Cancer)	Adult	1155	6346	GSE181300	GSM4151979
	VISDS000927	Head Neck	Head and Neck Squamous Carcinoma (Cancer)	Adult	1726	9954
	VISDS000928	Head Neck	Head and Neck Squamous Carcinoma (Cancer)	Adult	1191	3917
	VISDS000929	Head Neck	Head and Neck Squamous Carcinoma (Cancer)	Adult	1522	4994
	VISDS000930	Head Neck	Head and Neck Squamous Carcinoma (Cancer)	Adult	2197	8686
	VISDS000931	Head Neck	Head and Neck Squamous Carcinoma (Cancer)	Adult	1853	9012
	VISDS000932	Head Neck	Head and Neck Squamous Carcinoma (Cancer)	Adult	1470	8361
	VISDS000933	Head Neck	Head and Neck Squamous Carcinoma (Cancer)	Adult	924	3951
VISDP000171	VISDS000934	Skin	Atopic dermatitis	Adult	188	741	GSE197023	GSM4653855, GSM4653868, GSM4653869
	VISDS000935	Skin	Atopic dermatitis	Adult	335	1305
	VISDS000936	Skin	Atopic dermatitis	Adult	791	2340
	VISDS000937	Skin	Atopic dermatitis	Adult	1177	4644
	VISDS000938	Skin	Atopic dermatitis	Adult	1081	4108
	VISDS000939	Skin	Atopic dermatitis	Adult	1045	4705
	VISDS000940	Skin	Atopic dermatitis	Adult	1032	4480
	VISDS000941	Skin	Atopic dermatitis (Non Lesional)	Adult	419	1738
	VISDS000942	Skin	Atopic dermatitis (Non Lesional)	Adult	754	2595
	VISDS000943	Skin	Atopic dermatitis (Non Lesional)	Adult	975	3563
	VISDS000944	Skin	Atopic dermatitis (Non Lesional)	Adult	815	3052
	VISDS000945	Skin	Atopic dermatitis (Non Lesional)	Adult	878	4218
	VISDS000946	Skin	Healthy	Adult	527	2728
	VISDS000947	Skin	Healthy	Adult	722	3318
	VISDS000948	Skin	Healthy	Adult	629	3248
	VISDS000949	Skin	Healthy	Adult	838	2555
	VISDS000950	Skin	Healthy	Adult	653	2680
	VISDS000951	Skin	Healthy	Adult	788	3303
VISDP000175	VISDS000966	Pancreas	Pancreatic Cancer (Cancer)	Adult	782	3088	GSE233293	GSM4730263
	VISDS000967	Pancreas	Pancreatic Cancer (Cancer)	Adult	1371	6718
	VISDS000968	Pancreas	Pancreatic Cancer (Cancer)	Adult	778	2991
	VISDS000969	Pancreas	Pancreatic Cancer (Cancer)	Adult	839	2277
	VISDS000970	Pancreas	Pancreatic Cancer (Cancer)	Adult	700	2453
	VISDS000971	Pancreas	Pancreatic Cancer (Cancer)	Adult	885	3944
	VISDS000972	Pancreas	Pancreatic Cancer (Cancer)	Adult	862	2732
	VISDS000973	Pancreas	Pancreatic Cancer (Cancer)	Adult	1002	4035
	VISDS000974	Pancreas	Pancreatic Cancer (Cancer)	Adult	475	1986
	VISDS000975	Pancreas	Pancreatic Cancer (Cancer)	Adult	992	4143
	VISDS000976	Pancreas	Pancreatic Cancer (Cancer)	Adult	1684	6669
	VISDS000977	Pancreas	Pancreatic Cancer (Cancer)	Adult	879	3711
	VISDS000978	Pancreas	Pancreatic Cancer (Cancer)	Adult	996	4543
VISDP000177	VISDS000987	Endometrium	Endometrial Cancer (Cancer)	Adult	539	1807	GSE225690	GSE225689
	VISDS000988	Endometrium	Endometrial Cancer (Cancer)	Adult	755	2969
	VISDS000989	Endometrium	Endometrial Cancer (Cancer)	Adult	1091	6640
	VISDS000990	Endometrium	Endometrial Cancer (Cancer)	Adult	2141	16655
VISDP000179	VISDS000993	Pancreas	Pancreatic Ductal Adenocarcinoma (Cancer)	Adult	3817	17066	GSE202740	GSM6567157
	VISDS000994	Pancreas	Pancreatic Ductal Adenocarcinoma (Cancer)	Adult	2500	13592
	VISDS000995	Pancreas	Pancreatic Ductal Adenocarcinoma (Cancer)	Adult	3220	14712
	VISDS000996	Pancreas	Pancreatic Ductal Adenocarcinoma (Cancer)	Adult	3493	17067
VISDP000180	VISDS001011	Brain	Parkinson's Disease	Adult	3900	18022	GSE232910	https://cellxgene.cziscience.com/collections/d5d0df8f-4eee-49d8-a221-a288f50a1590
	VISDS001012	Brain	Parkinson's Disease	Adult	4968	14122
	VISDS001013	Brain	Parkinson's Disease	Adult	4984	15325
	VISDS001014	Brain	Parkinson's Disease	Adult	4868	23451
VISDP000181	VISDS001016	Skin	Healthy	Adult	1340	3290	GSE225475	GSM5277171, GSM5277189
	VISDS001017	Skin	Healthy	Adult	904	3258
	VISDS001018	Skin	Psoriasis	Adult	1352	6620
	VISDS001019	Skin	Psoriasis	Adult	1393	5875
	VISDS001020	Skin	Psoriasis	Adult	1463	5871
	VISDS001021	Skin	Psoriasis	Adult	1118	4670
VISDP000182	VISDS001022	Lung	Healthy	20 PCW	614	3089	E-MTAB-11265	https://cellxgene.cziscience.com/collections/2d2e2acd-dade-489f-a2da-6c11aa654028
	VISDS001023	Lung	Healthy	20 PCW	780	3820
	VISDS001024	Lung	Healthy	20 PCW	3137	16652
	VISDS001025	Lung	Healthy	19 PCW	2271	9616
	VISDS001026	Lung	Healthy	12 PCW	667	2238
	VISDS001027	Lung	Healthy	14 PCW	764	3289
	VISDS001028	Lung	Healthy	16 PCW	2699	13516
	VISDS001029	Lung	Healthy	17 PCW	2972	12397
	VISDS001030	Lung	Healthy	12 PCW	1956	9114
	VISDS001031	Lung	Healthy	14 PCW	2479	10181
	VISDS001032	Lung	Healthy	16 PCW	3265	16336
	VISDS001033	Lung	Healthy	17 PCW	1287	4974
Total						4103183
References
[1] Wang, G. et al. CROST: a comprehensive repository of spatial transcriptomics. Nucleic Acids Res 52, D882-d890 (2024). https://doi.org:10.1093/nar/gkad782
